# Origin and Evolution of Pseudomurein Biosynthetic Gene Clusters

**DOI:** 10.1101/2022.11.30.518518

**Authors:** Valérian Lupo, Célyne Roomans, Edmée Royen, Loïc Ongena, Olivier Jacquemin, Frédéric Kerff, Denis Baurain

## Abstract

The peptidoglycan (PG; or murein) is a mesh-like structure, which is made of glycan polymers connected by short peptides and surrounds the cell membrane of nearly all bacterial species. In contrast, there is no PG counterpart that would be universally found in Archaea, but rather various polymers that are specific to some lineages. Methanopyrales and Methanobacteriales are two orders of Euryarchaeota that harbor pseudomurein (PM) in their cell-wall, a structural analogue of the bacterial PG. Owing to the differences between PG and PM biosynthesis, some have argued that the origin of both polymers is not connected. However, recents studies have revealed that the genomes of PM-containing Archaea encode homologues of the bacterial genes involved in PG biosynthesis, even though neither their specific functions nor the relationships within the corresponding inter-domain phylogenies have been investigated so far. In this work, we devised a bioinformatic pipeline to identify all potential proteins for PM biosynthesis in Archaea without relying on a candidate gene approach. After an *in silico* characterization of their functional domains, the taxonomic distribution and evolutionary relationships of the collected proteins were studied in detail in Archaea and Bacteria through HMM similarity searches and phylogenetic inference of the Mur domain-containing family, the ATP-grasp superfamily and the MraY-like family. Our results notably show that the extant archaeal muramyl ligases are ultimately of bacterial origin, but likely diversified through a mixture of horizontal gene transfer and gene duplication. Moreover, structural modeling of these enzymes allowed us to propose a tentative function for each of them in pentapeptide elongation. While our work clarifies the genetic determinants behind PM biosynthesis in Archaea, it also raises the question of the architecture of the cell wall in the last universal common ancestor.
