## Supplemental Table 2 for "Origin and Evolution of Pseudomurein Biosynthetic Gene Clusters"

### Sheet: Feuille 1
Method of identification	1	1	1	1	3	1	1	1	1	1	8	1	1	1	1	1	6	6	6	6	1	1	1	1	1	1	1	1	1	1	2	2	2	2	3	3	6	6	6	6	6	6	6	6	7	7
Predicted functional domains (InterProScan)	Mur ligase	ATP-grasp/ CarB/ CPS/ ddlB	MraY like				consensus disorder prediction	MobA-like NTP transferase domain + GlmU (tree)	Bacterial Ig-like domain + Zn exopep. + coil + Chitobiase/beta-hexosaminidase	Aminotransferase class I and II + Aspartate aminotransferase family	MreB/ DnaK	coil	DUF515 + consensus disorder + Flp pilus assembly protein RcpC/CpaB	Sortase E / Sortase C (tree)	Zc3h12a-like Ribonuclease NYN domain	Nucleotide cyclase	Methyl-coenzyme M reductase	Methyl-coenzyme M reductase	Methyl-coenzyme M reductase	Methyl-coenzyme M reductase	Succinylglutamate desuccinylase / Aspartoacylase family				coil	coil	Glycosyl transferase family 2 + DPM_DPG-synthase_like		MraY/ WecA (tree)	Cyclic 2, 3-diphospoglycerate synthetase (thermo protect) + CobW-like	Methyl- viologen-reducing hydrogenase	Alpha ANH like II	phosphomethylpyrimidine synthase (ThiC)	2-phosphoglycerate kinase / AAA domain / 3H domain	DNA polymerase family B		Lon protease	Peptidase family M48 / Protease HtpX	Uncharacterized protein conserved in archaea (DUF2115)	Dimerisation domain of Zinc Transporter / cation efflux	NADPH-dependent FMN reductase	Carboxymuconolactone decarboxylase family	4Fe-4S ferredoxin-type	MotA/TolQ/ExbB proton channel family	psm-binding repeat/ PKD etc	psm-binding repeat / transglutaminase
Bacterial database
Orthologous group	mur	OG0001014	OG0001163	OG0001162	OG0001472	OG0000796	OG0001147	OG0001146	OG0000169	OG0001210	OG0000094	OG0001176	OG0001177	OG0001178	OG0001213	OG0001214	OG0000266	OG0000231	OG0000230	OG0000229	OG0001021	OG0001024	OG0001140	OG0001158	OG0001172	OG0001194	OG0001199	OG0001200	OG0001207	OG0001215	OG0000115	OG0000116	OG0000123	OG0000186	OG0001299	OG0001470	OG0000109	OG0000125	OG0000138	OG0000147	OG0000165	OG0000175	OG0000221	OG0000605	OG0000019	OG0000044
Euryarchaeota-PM	V	V	V	V	V	V	V	V	V	V	V	V	V	V	V	V	V	V	V	V	V	V	V	V	V	V	V	V	V	V	V	V	V	V	V	V	V	V	V	V	V	V	V	V	V	V
Euryarchaeota	/	V	/	/	/	/	/	/	/	/	V	/	V	/	V	/	V	V	V	V	/	/	/	/	V	/	V	/	/	V	V	V	V	V	V	/	V	V	V	V	V	V	V	V	V	V
TACK-group	/	V	/	/	/	/	/	/	/	/	V	/	/	/	V	/	V	V	V	V	/	/	/	/	V	/	V	/	/	/	V	V	V	/	V	/	V	V	/	V	V	V	V	/	V	V
DPANN-group	/	/	/	/	/	/	/	/	/	/	V	/	/	/	/	/	/	/	/	/	/	/	/	/	/	/	/	/	/	/	/	/	/	V	/	/	V	/	/	/	/	/	/	/	/	/
Diderm-LPS	V	V	V	/	/	/	/	/	/	V	V	/	/	/	/	/	/	/	/	/	/	/	/	/	/	/	V	/	/	/	/	V	V	/	/	/	V	V	/	V	V	V	/	V	/	/
PVC-group	V	V	/	/	/	/	/	/	/	V	V	/	/	/	/	/	/	/	/	/	/	/	/	/	/	/	/	/	/	/	/	/	V	/	/	/	V	V	/	V	V	V	/	/	/	/
Firmicutes	V	V	/	/	/	/	/	/	/	V	V	/	/	V	/	/	/	/	/	/	/	/	/	/	V	/	/	/	V	/	/	V	V	/	/	/	V	V	/	V	V	V	/	V	/	V
Tenericutes	/	/	/	/	/	/	/	/	/	/	V	/	/	/	/	/	/	/	/	/	/	/	/	/	/	/	/	/	/	/	/	/	/	/	/	/	/	/	/	/	/	/	/	/	/	/
Cyanobacteria	V	/	/	/	/	/	/	/	/	V	V	/	/	/	/	/	/	/	/	/	/	/	/	/	/	/	/	/	/	/	/	/	V	/	/	/	/	/	/	V	/	V	/	/	/	/
Chloroflexi	/	/	/	/	/	/	/	/	/	V	/	/	/	/	/	/	/	/	/	/	/	/	/	/	/	/	/	/	/	/	/	/	V	/	/	/	/	V	/	V	V	V	/	/	/	/
Actinobacteria	V	/	/	/	/	/	/	/	/	V	V	/	/	/	/	/	/	/	/	/	/	/	/	/	V	/	/	/	/	/	/	V	V	/	/	/	/	V	/	V	V	V	/	/	/	/
Deinococcus-Thermus	/	/	/	/	/	/	/	/	/	/	/	/	/	/	/	/	/	/	/	/	/	/	/	/	/	/	/	/	/	/	/	/	/	/	/	/	/	/	/	/	/	/	/	/	/	/
#Sequences/org	3.22	2021-05-01	1	1	1	1.28	1	1	2.15	2.72	1.26	1	1	1	1	1	2021-02-01	1.24	2021-02-01	2021-02-01	1.59	2021-07-01	2021-01-01	1	1	2021-01-01	2021-02-01	1	1	1	1.41	1.14	1.37	1.44	1	1	2021-12-01	1.87	1.64	2021-08-01	2021-03-02	1.14	1.38	1.38	3.63	2021-08-02
Prokaryotic database
Orthologous group	mur	OG0001014	OG0001163	OG0001162	OG0001472	OG0000796	OG0001147	OG0001146	OG0000169	OG0001210	OG0000094	OG0001176	OG0001177	OG0001178	OG0001213	OG0001214	OG0000266	OG0000231	OG0000230	OG0000229	OG0001021	OG0001024	OG0001140	OG0001158	OG0001172	OG0001194	OG0001199	OG0001200	OG0001207	OG0001215	OG0000115	OG0000116	OG0000123	OG0000186	OG0001299	OG0001470	OG0000109	OG0000125	OG0000138	OG0000147	OG0000165	OG0000175	OG0000221	OG0000605	OG0000019	OG0000044
Euryarchaeota-PM	V	V	V	V	V	V	V	V	V	V	V	V	V	V	V	V	V	V	V	V	V	V	V	V	V	V	V	V	V	V	V	V	V	V	V	V	V	V	V	V	V	V	V	V	V	V
Euryarchaeota	/	V	/	/	/	/	/	/	/	/	V	/	V	/	V	/	V	V	V	V	/	/	/	/	V	/	V	/	/	V	V	V	V	V	V	/	V	V	V	V	V	V	V	V	V	V
TACK-group	/	V	/	/	/	/	/	/	/	/	V	/	/	/	V	/	V	V	V	V	/	/	/	/	V	/	V	/	/	/	V	V	V	/	V	/	V	V	/	V	V	V	V	/	V	V
DPANN-group	/	/	/	/	/	/	/	/	/	/	V	/	/	/	/	/	/	/	/	/	/	/	/	/	/	/	/	/	/	/	/	/	/	V	/	/	V	/	/	/	/	/	/	/	/	/
Diderm-LPS	V	V	V	/	/	/	/	V	/	V	V	/	/	/	/	/	/	/	/	/	/	/	/	/	V	/	V	/	/	/	/	V	V	/	/	/	V	V	/	V	V	V	/	V	/	V
PVC-group	V	V	/	/	/	/	/	/	/	V	V	/	/	/	/	/	/	/	/	/	/	/	/	/	/	/	/	/	/	/	/	/	V	/	/	/	V	V	/	V	V	V	/	V	/	/
Firmicutes	V	V	/	/	/	/	/	V	/	V	V	/	/	V	/	/	/	/	/	/	/	/	/	/	V	/	/	/	V	/	/	V	V	/	/	/	V	V	V	V	V	V	/	V	/	V
Tenericutes	V	V	/	/	/	/	/	/	/	V	V	/	/	/	/	/	/	/	/	/	/	/	/	/	/	/	/	/	/	/	/	/	/	/	/	/	/	/	/	V	/	V	/	/	/	/
Cyanobacteria	V	V	/	/	/	/	/	/	/	V	V	/	/	/	/	/	/	/	/	/	/	/	/	/	/	/	V	/	/	/	/	V	V	/	/	/	/	V	/	V	V	V	/	/	/	/
Chloroflexi	V	V	/	/	/	/	/	V	/	V	V	/	/	/	/	/	/	/	/	/	/	/	/	/	/	/	/	/	/	/	/	V	V	/	/	/	V	V	/	V	V	V	/	/	/	/
Actinobacteria	V	V	/	/	/	/	/	/	/	V	V	/	/	V	/	/	/	/	/	/	/	/	/	/	V	/	/	/	/	V	/	V	V	/	/	/	V	V	/	V	V	V	/	V	/	/
Deinococcus-Thermus	V	V	/	/	/	/	/	/	/	V	V	/	/	/	/	/	/	/	/	/	/	/	/	/	/	/	/	/	/	/	/	V	V	/	/	/	V	/	/	V	V	V	/	/	/	/
#Sequences/org	3.36	2021-03-01	1	1	1	1.28	1	2021-06-01	2.15	3.27	1.38	1	1	2021-02-01	1	1	2021-02-01	1.24	2021-02-01	2021-02-01	1.59	2021-07-01	2021-01-01	1	1	2021-01-01	2021-03-01	1	1	1	1.41	2021-12-01	2021-08-01	1.44	1	1	2021-04-01	2021-08-01	1.61	2021-09-02	1.25	1.15	1.38	1.28	3.63	2.49
CLUSTER A-B
CLUSTER A-B (facultatif)
CLUSTER C
CLUSTER C (facultatif)
CLUSTER D
CLUSTER E
5 organisms	1
5 organisms + paralogue	2
4 organisms	3
4 organisms + paralogue	4
4 Methanobacteriales	5
4 Methanobacteriales + para	6
HMM profile	7
Synteny	8
