## Supplemental Table 3 for "Origin and Evolution of Pseudomurein Biosynthetic Gene Clusters"

### Sheet: Feuille 1
CLAN	LG4X	C20	C40	CLAN CphA	LG4X	C20	C40	CLAN MurT-LIKE	LG4X	C20	C40
CapB	1000	1000	1000	CapB	1000	1000	1000	CapB	1000	1000	1000
CphA	947	930	925	CphA	1000	1000	1000	CphA	1000	1000	1000
FPGS	1000	998	997	FPGS	1000	998	997	FPGS	1000	998	997
MurC	1000	1000	1000	MurC	1000	1000	1000	MurC	1000	1000	1000
MurD	1000	1000	1000	MurD	1000	1000	1000	MurD	1000	1000	1000
MurE	957	895	901	MurE	993	930	935	MurE	993	930	935
MurF	943	951	947	MurF	990	998	994	MurF	990	998	994
MurT	357	511	510	MurT	357	511	510	MurT	997	997	996
								MurT-like	598	598	598
Murα	1000	1000	1000	Murα	1000	1000	1000	Murα	1000	1000	1000
Murß	1000	1000	1000	Murß	1000	1000	1000	Murß	1000	1000	1000
Murγ	1000	1000	999	Murγ	1000	1000	999	Murγ	1000	1000	999
Murδ	1000	1000	1000	Murδ	1000	1000	1000	Murδ	1000	1000	1000
α-ß	860	713	667	α-ß	860	713	667	α-ß	860	713	667
D-γ	379	373	356	D-γ	379	373	356	D-γ	379	373	356
C-δ	475	309	296	C-δ	475	309	296	C-δ	475	309	296
E-δ	12	76	76	E-δ	12	78	78	E-δ	12	78	78
								TL-γ	390	381	389
								T-TL	244	398	397
E-F	282	153	135	E-F	307	164	147	E-F	307	164	147
CapB-FPGS	269	621	655	CapB-FPGS	269	621	655	CapB-FPGS	269	621	655
CapB-δ	208	108	163	CapB-δ	208	108	163	CapB-δ	208	108	163
CphA-FPGS	293	102	96	CphA-FPGS	322	109	110	CphA-FPGS	322	109	110
CphA-E	356	328	293	CphA-E	368	341	306	CphA-E	368	341	306
CapB-C-δ	64	37	19	CapB-C-δ	64	37	19	CapB-C-δ	64	37	19
C-T-δ	9	12	11	C-T-δ	9	12	11	C-T-δ	45	58	65
T-γ	87	211	261	T-γ	87	211	261	T-TL-γ	87	211	261
								D-TL-γ	279	279	313
								TL-α-ß	134	136	126
CapB-C-T-δ	25	7	4	CapB-C-T-δ	25	7	4	CapB-C-T-δ	206	31	23
CphA-E-F	242	141	145	CphA-E-F	242	141	145	CphA-E-F	242	141	145
CphA-FPGS-E	243	69	60	CphA-FPGS-E	258	72	67	CphA-FPGS-E	258	72	67
CphA-FPGS-E-F	243	84	70	CphA-FPGS-E-F	243	84	70	CphA-FPGS-E-F	243	84	70
D-α-ß-γ	112	38	77	D-α-ß-γ	112	38	77	D-α-ß-γ	112	38	77
								D-TL-α-ß-γ	275	99	159
T-α-ß-γ	57	88	124	T-α-ß-γ	57	88	124	T-TL-α-ß-γ	57	88	124
D-T-α-ß-γ	136	159	208	D-T-α-ß-γ	136	159	208	D-T-TL-α-ß-γ	136	159	208
CapB-CphA-FPGS-C-E-F-δ	136	159	208	CapB-CphA-FPGS-C-E-F-δ	136	159	208	CapB-CphA-FPGS-C-E-F-δ	136	159	208
								C-D-T-TL-α-ß-γ	188	324	404
CapB-CphA-FPGS-E-F-δ	188	324	404	CapB-CphA-FPGS-E-F-δ	188	324	404	CapB-CphA-FPGS-E-F-δ	188	324	404
C-D-T-α-ß-γ	188	324	404	C-D-T-α-ß-γ	188	324	404	C-D-T-α-ß-γ	19	36	44
C-D-α-ß-γ	104	41	69	C-D-α-ß-γ	104	41	69	C-D-TL-α-ß-γ	108	49	105
CapB-CphA-FPGS-E-F-T-δ	104	41	69	CapB-CphA-FPGS-E-F-T-δ	104	41	69	CapB-CphA-FPGS-E-F-T-δ	108	49	105
C-D-T-α-ß-γ-δ	94	226	297	C-D-T-α-ß-γ-δ	94	226	297	C-D-T-TL-α-ß-γ-δ	94	226	297
CapB-CphA-FPGS-E-F	94	226	297	CapB-CphA-FPGS-E-F	94	226	297	CapB-CphA-FPGS-E-F	94	226	297
C-D-E-F-T-α-ß-γ-δ	53	171	236	C-D-E-F-T-α-ß-γ-δ	58	189	258	C-D-E-F-T-TL-α-ß-γ-δ	58	189	258
CapB-CphA-FPGS	53	171	236	CapB-CphA-FPGS	58	189	258	CapB-CphA-FPGS	58	189	258
CphA-FPGS-C-E-F-δ	38	20	14	CphA-FPGS-C-E-F-δ	38	20	14	CphA-FPGS-C-E-F-δ	38	20	14
CapB-FPGS-δ	143	204	270	CapB-FPGS-δ	143	204	270	CapB-FPGS-δ	143	204	270
CapB-CphA-FPGS-δ	66	59	123	CapB-CphA-FPGS-δ	72	60	130	CapB-CphA-FPGS-δ	72	60	130
T-α-ß	115	200	143	T-α-ß	115	200	143	T-α-ß	31	80	54
								T-TL-α-ß	115	200	143
α-ß-γ	2	4	9	α-ß-γ	2	4	9	TL-α-ß-γ	39	23	33
CapB-FPGS-F	6	111	99	CapB-FPGS-F	6	113	102	CapB-FPGS-F	6	113	102
CapB-T-δ	31	5	9	CapB-T-δ	31	5	9	CapB-T-TL-δ	31	5	9
C-α-ß	28	55	34	C-α-ß	28	55	34	C-α-ß	28	55	34
D-α-ß	78	31	16	D-α-ß	78	31	16	D-α-ß	78	31	16
C-γ	64	19	19	C-γ	64	19	19	C-γ	64	19	19
C-T	10	34	25	C-T	10	34	25	C-T	69	86	88
FPGS-δ	71	51	24	FPGS-δ	71	51	24	FPGS-δ	71	51	24
CapB-T	131	29	25	CapB-T	131	29	25	CapB-T	412	72	58
