## Supplemental Table 4 for "Origin and Evolution of Pseudomurein Biosynthetic Gene Clusters"

### Sheet: all_meme_motif
Table S4. Different combination on intergenic regions. Lower case letters refer to as the intergenic region indicated in figure S2, while upper case letters correspond to one of the five PM-archaea: MC = Methanobacterium congolense; MS = Methanobrevibacter smithii; M = Methanopyrus sp.; MT = Methanothermobacter thermautotrophicus; MF = Methanothermus fervidus. Bold letter correspond to intergenic…
Combination of intergenic regions (IRs)	Motif number	e-value	Motif figure	Genomes where loci have been detected	# of predicted CDS	# of predicted upstream and regulatory region (# of loci)	# of new OGs detected with at least 4 PM archaea	# of new OGs detected with at least 5PM archaea
MC-abcdefgh+MS-abcdefgh+M-abcd+MT-abcdef+MF-abcde	motif 1	1.5e-002		Methanopyrus sp. M. thermautotrophicus	3 - 1	7(5) - 1(1)	0 - 0	1 - 0
MC-efg+MS-efg+M-bc+MT-de+MF-bcd	motif 1	1.2e-001		M. congolense M. smithii Methanopyrus sp. M. thermautotrophicus M.fervidus	178 - 31 - 286 - 344 - 18	12(11) - 1(1) - 41(35) - 16(14) - 4(3)	0 - 0 - 0 - 3 - 0	3 - 0 - 9 - 4 - 0
MC-abcdefgh	motif 1	2.0e-001		M. congolense M. congolense (plasmid)	1558 - 11	269(252) - 5(5)	13 - 0	78 - 0
MC-abcd+MS-abcd+M-a+MT-abc+MF-a	motif 1	3.5e-001		M. congolense Methanopyrus M. thermautotrophicus	3 - 2 - 0	0(0) - 2(1) - 3(3)	0 - 0	0 - 1 - 0
MC-aeh+MS-aeh+M-abd+MT-adf+MF-abe	motif 1	1.6e+000		Methanopyrus sp.	0	4(3)	0	1
MC-abcdefgh+MS-abcdefgh+M-abcd+MT-abcdef+MF-abcde	motif 3	3.1e+000
MC-abcdefgh	motif 2	3.3e+000
M-abcd+MF-abcdf	motif 1	4.3e+000
M-abcd+MF-abcdf	motif 2	6.5e+000
M-abd+MF-abf	motif 1	8.2e+000
MT-abcdef	motif 1	1.0e+001
MC-aeh+MS-aeh	motif 1	1.1e+001
MC-abcdefgh+MS-abcdefgh+M-abcd+MT-abcdef+MF-abcde	motif 2	1.2e+001
M-abd+MF-abf	motif 2	1.3e+001
MF-abcde	motif 1	1.4e+001
MC-abcdefgh+MS-abcdefgh	motif 1	2.2e+001
MC-aeh+MS-eh+M-d+MT-af+MF-af	motif 2	2.2e+001
MC-h+MS-h+M-d+MT-f+MF-f	motif 1	2.4e+001
MC-h+MS-h+M-d+MT-f+MF-f	motif 1	2.4e+001
MC-efg+MS-efg+M-bc+MT-de+MF-bcd	motif 2	2.9e+001
MC-aeh	motif 1	2.9e+001
MC-abcd+MS-abcd+M-a+MT-abc+MF-a	motif 2	3.0e+001
M-abcd	motif 1	3.0e+001
M-abcd	motif 2	3.0e+001
M-d+MF-f	motif 1	3.7e+001
MC-a+MT-a+MF-a	motif 1	4.0e+001
MC-abcdefgh+MS-abcdefgh	motif 2	4.1e+001
M-a+MF-a	motif 1	4.1e+001
MC-e+MS-e	motif 1	4.6e+001
MC-e+MS-e	motif 1	4.6e+001
M-a+MF-a	motif 2	5.5e+001
M-abd	motif 1	5.8e+001
MF-abf	motif 1	6.2e+001
MC-aeh+MS-aeh+M-abd+MT-adf+MF-abe	motif 2	6.3e+001
M-b+MF-b	motif 1	8.4e+001
MT-abcdef	motif 2	8.6e+001
M-abcd	motif 3	9.0e+001
MT-adf	motif 1	9.3e+001
MC-a+MS-a	motif 1	9.3e+001
MT-adf	motif 2	9.7e+001
MC-a+MS-a+M-a+MT-a+MF-a	motif 1	1.1e+002
MC-e+MS-e+M-b+MT-d+MF-b	motif 1	1.1e+002
M-d+MF-f	motif 2	1.1e+002
MS-aeh	motif 1	1.2e+002
MC-aeh+MS-eh+M-d+MT-af+MF-af	motif 1	1.2e+002
MC-h+MS-h+M-d+MT-f+MF-f	motif 2	1.3e+002
MF-abcde	motif 2	1.3e+002
MC-h+MS-h+M-d+MT-f+MF-f	motif 2	1.3e+002
M-a+MF-a	motif 3	1.3e+002
MC-a+MS-a+M-a+MT-a+MF-a	motif 2	1.4e+002
M-d+MF-f	motif 3	1.4e+002
MF-abf	motif 2	1.5e+002
MC-a+MT-a+MF-a	motif 2	1.5e+002
MC-efg+MS-efg+M-bc+MT-de+MF-bcd	motif 3	1.6e+002
MC-aeh+MS-aeh	motif 2	1.6e+002
M-abd+MF-abf	motif 3	1.6e+002
MC-a+MT-a+MF-a	motif 3	1.6e+002
M-b+MF-b	motif 2	1.7e+002
M-b+MF-b	motif 3	1.8e+002
MC-h+MS-h+M-d+MT-f+MF-f	motif 3	2.1e+002
MT-abcdef	motif 3	2.1e+002
MS-aeh	motif 2	2.1e+002
MC-h+MS-h+M-d+MT-f+MF-f	motif 3	2.1e+002
MC-h+MS-h	motif 1	2.3e+002
M-abd	motif 2	2.4e+002
M-abd	motif 3	2.4e+002
MC-abcdefgh	motif 3	2.7e+002
MC-e+MS-e	motif 2	2.9e+002
MC-e+MS-e	motif 2	2.9e+002
M-abcd+MF-abcdf	motif 3	3.0e+002
MC-e+MS-e	motif 3	3.0e+002
MC-e+MS-e	motif 3	3.0e+002
MF-abf	motif 3	3.5e+002
MC-aeh	motif 3	3.8e+002
MC-aeh	motif 2	4.0e+002
MT-adf	motif 3	4.1e+002
MC-abcd+MS-abcd+M-a+MT-abc+MF-a	motif 3	4.6e+002
MC-h+MS-h	motif 2	5.0e+002
MC-aeh+MS-aeh+M-abd+MT-adf+MF-abe	motif 3	5.2e+002
MC-a+MS-a	motif 2	5.4e+002
MF-abcde	motif 3	5.6e+002
MC-e+MS-e+M-b+MT-d+MF-b	motif 2	6.4e+002
MC-h+MS-h	motif 3	7.1e+002
MS-abcdefgh	motif 1	7.3e+002
MS-aeh	motif 3	7.3e+002
MC-aeh+MS-eh+M-d+MT-af+MF-af	motif 3	1.0e+003
MC-aeh+MS-aeh	motif 3	1.3e+003
MC-a+MS-a	motif 3	1.3e+003
MC-a+MS-a+M-a+MT-a+MF-a	motif 3	1.4e+003
MC-e+MS-e+M-b+MT-d+MF-b	motif 3	1.4e+003
MS-abcdefgh	motif 2	1.6e+003
MS-abcdefgh	motif 3	5.4e+003
MC-abcdefgh+MS-abcdefgh	motif 3	7.1e+003
